# Functional and comparative genomics reveals conserved noncoding sequences in the nitrogen-fixing clade

**DOI:** 10.1101/2021.07.27.453985

**Authors:** Wendell J. Pereira, Sara Knaack, Daniel Conde, Sanhita Chakraborty, Ryan A. Folk, Paolo M. Triozzi, Kelly M. Balmant, Christopher Dervinis, Henry W. Schmidt, Jean-Michel Ané, Sushmita Roy, Matias Kirst

## Abstract

Nitrogen is one of the most inaccessible plant nutrients, but certain species have overcome this limitation by establishing symbiotic interactions with nitrogen-fixing bacteria in the root nodule. This root nodule symbiosis (RNS) is restricted to species within a single clade of angiosperms, suggesting a critical evolutionary event at the base of this clade, which has not yet been determined. While genes implicated in the RNS are present in most plant species (nodulating or not), gene sequence conservation alone does not imply functional conservation – developmental or phenotypic differences can arise from variation in the regulation of transcription. To identify putative regulatory sequences implicated in the evolution of RNS, we aligned the genomes of 25 species capable of nodulation. We detected 3,091 conserved noncoding sequences (CNS) in the nitrogen-fixing clade that are absent from outgroup species. Functional analysis revealed that chromatin accessibility of 452 CNS significantly correlates with the differential regulation of genes responding to lipo-chitooligosaccharides in *Medicago truncatula*. These included 38 CNS in proximity to 19 known genes involved in RNS. Five such regions are upstream of *MtCRE1*, *Cytokinin Response Element 1,* required to activate a suite of downstream transcription factors necessary for nodulation in *M. truncatula*. Genetic complementation of a *Mtcre1* mutant showed a significant association between nodulation and the presence of these CNS, when they are driving the expression of a functional copy of *MtCRE1*. Conserved noncoding sequences, therefore, may be required for the regulation of genes controlling the root nodule symbiosis in *M. truncatula*.
