## Supplemental File S1 for "Functional and comparative genomics reveals conserved noncoding sequences in the nitrogen-fixing clade"

### Sheet: Info. about genomes
Group	Organism name	Order	Database	Web address
Nitrogen-fixing clade and capable of engaging on NFN symbiosis	Alnus glutinosa	Fagales	GenBank	ftp://ftp.ncbi.nlm.nih.gov/genomes/all/GCA/003/254/965/GCA_003254965.1_ASM325496v1/GCA_003254965.1_ASM325496v1_genomic.fna.gz
	Cajanus cajan	Fabales	RefSeq	ftp://ftp.ncbi.nlm.nih.gov/genomes/all/GCF/000/340/665/GCF_000340665.1_C.cajan_V1.0/GCF_000340665.1_C.cajan_V1.0_genomic.fna.gz
	Casuarina glauca	Fagales	GenBank	ftp://ftp.ncbi.nlm.nih.gov/genomes/all/GCA/003/255/045/GCA_003255045.1_ASM325504v1/GCA_003255045.1_ASM325504v1_genomic.fna.gz
	Chamaecrista fasciculata	Fabales	GenBank	ftp://ftp.ncbi.nlm.nih.gov/genomes/all/GCA/003/254/925/GCA_003254925.1_ASM325492v1/GCA_003254925.1_ASM325492v1_genomic.fna.gz
	Cicer arietinum	Fabales	RefSeq	ftp://ftp.ncbi.nlm.nih.gov/genomes/all/GCF/000/331/145/GCF_000331145.1_ASM33114v1/GCF_000331145.1_ASM33114v1_genomic.fna.gz
	Cicer echinospermum	Fabales	GenBank	ftp://ftp.ncbi.nlm.nih.gov/genomes/all/GCA/002/896/215/GCA_002896215.1_S2Drd065_v0.3/GCA_002896215.1_S2Drd065_v0.3_genomic.fna.gz
	Cicer reticulatum	Fabales	GenBank	ftp://ftp.ncbi.nlm.nih.gov/genomes/all/GCA/002/896/235/GCA_002896235.1_Besev079_v0.3/GCA_002896235.1_Besev079_v0.3_genomic.fna.gz
	Datisca glomerata	Cucurbitales	GenBank	ftp://ftp.ncbi.nlm.nih.gov/genomes/all/GCA/003/255/025/GCA_003255025.1_ASM325502v1/GCA_003255025.1_ASM325502v1_genomic.fna.gz
	Dryas drummondii	Rosales	GenBank	ftp://ftp.ncbi.nlm.nih.gov/genomes/all/GCA/003/254/865/GCA_003254865.1_ASM325486v1/GCA_003254865.1_ASM325486v1_genomic.fna.gz
	Glycine max	Fabales	RefSeq	ftp://ftp.ncbi.nlm.nih.gov/genomes/all/GCF/000/004/515/GCF_000004515.5_Glycine_max_v2.1/GCF_000004515.5_Glycine_max_v2.1_genomic.fna.gz
	Lotus japonicus	Fabales	GenBank	ftp://ftp.ncbi.nlm.nih.gov/genomes/all/GCA/000/181/115/GCA_000181115.2_Lj3.0/GCA_000181115.2_Lj3.0_genomic.fna.gz
	Lupinus angustifolius	Fabales	RefSeq	ftp://ftp.ncbi.nlm.nih.gov/genomes/all/GCF/001/865/875/GCF_001865875.1_LupAngTanjil_v1.0/GCF_001865875.1_LupAngTanjil_v1.0_genomic.fna.gz
	Medicago truncatula	Fabales	INRA	https://medicago.toulouse.inra.fr/MtrunA17r5.0-ANR/downloads/1.7/MtrunA17r5.0-ANR-EGN-r1.7.fastaFiles.zip
	Mimosa pudica	Fabales	GenBank	ftp://ftp.ncbi.nlm.nih.gov/genomes/all/GCA/003/254/945/GCA_003254945.1_ASM325494v1/GCA_003254945.1_ASM325494v1_genomic.fna.gz
	Mucuna pruriens	Fabales	GenBank	ftp://ftp.ncbi.nlm.nih.gov/genomes/all/GCA/003/370/565/GCA_003370565.1_ASM337056v1/GCA_003370565.1_ASM337056v1_genomic.fna.gz
	Ochetophila trinervis	Rosales	GenBank	ftp://ftp.ncbi.nlm.nih.gov/genomes/all/GCA/003/254/975/GCA_003254975.1_ASM325497v1/GCA_003254975.1_ASM325497v1_genomic.fna.gz
	Parasponia andersonii	Rosales	GenBank	ftp://ftp.ncbi.nlm.nih.gov/genomes/all/GCA/002/914/805/GCA_002914805.1_PanWU01x14_asm01/GCA_002914805.1_PanWU01x14_asm01_genomic.fna.gz
	Phaseolus coccineus	Fabales	GenBank	ftp://ftp.ncbi.nlm.nih.gov/genomes/all/GCA/003/122/825/GCA_003122825.1_UCLA_Phcoc_1.0/GCA_003122825.1_UCLA_Phcoc_1.0_genomic.fna.gz
	Phaseolus vulgaris	Fabales	Phytozome	PhytozomeV12/download/_JAMO/57fecb657ded5e3135bc3584/Pvulgaris_442_v2.0.fa.gz
	Purshia tridentata	Rosales	GenBank	ftp://ftp.ncbi.nlm.nih.gov/genomes/all/GCA/003/254/885/GCA_003254885.1_ASM325488v1/GCA_003254885.1_ASM325488v1_genomic.fna.gz
	Trifolium pratense	Fabales	Phytozome	PhytozomeV12/download/_JAMO/575b4bcb7ded5e3df1ee6bed/Tpratense_385_v2.fa.gz
	Trifolium subterraneum	Fabales	GenBank	ftp://ftp.ncbi.nlm.nih.gov/genomes/all/GCA/001/742/945/GCA_001742945.1_TSUd_r1.1/GCA_001742945.1_TSUd_r1.1_genomic.fna.gz
	Vigna angularis	Fabales	RefSeq	ftp://ftp.ncbi.nlm.nih.gov/genomes/all/GCF/001/190/045/GCF_001190045.1_Vigan1.1/GCF_001190045.1_Vigan1.1_genomic.fna.gz
	Vigna radiata	Fabales	RefSeq	ftp://ftp.ncbi.nlm.nih.gov/genomes/all/GCF/000/741/045/GCF_000741045.1_Vradiata_ver6/GCF_000741045.1_Vradiata_ver6_genomic.fna.gz
	Vigna unguiculata	Fabales	Phytozome	PhytozomeV12/download/_JAMO/597f9cba7ded5e0452b3f370/Vunguiculata_469_v1.0.fa.gz
Group	Organism name	Order	Database	Web address
Outgroup	Arabidopsis thaliana	Brassicales	Phytozome	PhytozomeV12/download/_JAMO/587b0adf7ded5e4229d885ab/Athaliana_447_TAIR10.fa.gz
	Citrus sinensis	Sapindales	Genbank	ftp://ftp.ncbi.nlm.nih.gov/genomes/refseq/plant/Citrus_sinensis/latest_assembly_versions/GCF_000317415.1_Csi_valencia_1.0/GCF_000317415.1_Csi_valencia_1.0_genomic.fna.gz
	Eucalyptus grandis	Myrtales	Phytozome	PhytozomeV12/download/_JAMO/54ad8dde0d8785565d4707d6/Egrandis_297_v2.0.fa.gz
	Linum usitatissimum	Linales	GenBank	ftp://ftp.ncbi.nlm.nih.gov/genomes/all/GCA/000/224/295/GCA_000224295.2_ASM22429v2/GCA_000224295.2_ASM22429v2_genomic.fna.gz
	Manihot esculenta	Malpighiales	Refseq	ftp://ftp.ncbi.nlm.nih.gov/genomes/all/GCF/001/659/605/GCF_001659605.1_Manihot_esculenta_v6/GCF_001659605.1_Manihot_esculenta_v6_genomic.fna.gz
	Populus trichocarpa	Malpighiales	Phytozome	PhytozomeV12/download/_JAMO/587b0ae97ded5e4229d885cb/Ptrichocarpa_444_v3.0.fa.gz
	Ricinus communis	Malpighiales	Refseq	ftp://ftp.ncbi.nlm.nih.gov/genomes/all/GCF/000/151/685/GCF_000151685.1_JCVI_RCG_1.1/GCF_000151685.1_JCVI_RCG_1.1_genomic.fna.gz
	Theobroma cacao	Malvales	Phytozome	ftp://ftp.ncbi.nlm.nih.gov/genomes/refseq/plant/Theobroma_cacao/latest_assembly_versions/GCF_000208745.1_Criollo_cocoa_genome_V2/GCF_000208745.1_Criollo_cocoa_genome_V2_genomic.fna.gz
	Vitis vinifera	Vitales	Phytozome	/Phytozome/download/_JAMO/56981cf00d87851ee9727da9/Vvinifera_145_Genoscope.12X.transcript_primaryTranscriptOnly.fa.gz

### Sheet: Stats. of assemblies, aligments
Group	Organism name	Order	Assembly N50 (bp, N of scaffolds)	Genome size (bp)	Completeness (BUSCO)	Number of nucleotides in the pairwise-alignment	Coverage of reference %	Coverage of target genome	Number of nucleotides in the CDS pairwise-alignment	Coverage of reference (CDS) %	% of aligned nucleotides of the targed genome in CDS
Nitrogen-fixing clade and capable of engaging on NFN symbiosis	Alnus glutinosa	Fagales	96,611, n = 1,552	611874127	0.797	41834116	0.0973	0.0684	22204210	0.4889	0.5308
	Cajanus cajan	Fabales	555,764, n = 72	592970700	0.946	85235808	0.1982	0.1437	27822307	0.6127	0.3264
	Casuarina glauca	Fagales	912,668, n = 84	282810774	0.956	33694316	0.0784	0.1191	21663143	0.477	0.6429
	Chamaecrista fasciculata	Fabales	96,643, n = 1,187	429102545	0.958	52878377	0.123	0.1232	23922755	0.5268	0.4524
	Cicer arietinum	Fabales	39,989,001, n = 6	530893862	0.95	103489242	0.2407	0.1949	28939887	0.6373	0.2796
	Cicer echinospermum	Fabales	206,896, n = 650	644721405	0.957	104905687	0.244	0.1627	28724183	0.6325	0.2738
	Cicer reticulatum	Fabales	109,263, n = 1,252	715406915	0.959	107424400	0.2498	0.1502	29100272	0.6408	0.2709
	Datisca glomerata	Cucurbitales	1,186,304, n = 171	688404099	0.966	41565818	0.0967	0.0604	20473968	0.4508	0.4926
	Dryas drummondii	Rosales	931,783, n = 63	225547060	0.935	34382703	0.08	0.1524	20395506	0.4491	0.5932
	Glycine max	Fabales	48,577,505, n = 10	979046046	0.963	94021827	0.2187	0.096	29028189	0.6392	0.3087
	Lotus japonicus	Fabales	25,054, n = 2,388	394454697	0.894	74387651	0.173	0.1886	27533295	0.6063	0.3701
	Lupinus angustifolius	Fabales	21,299,880, n = 11	609203021	0.967	71539924	0.1664	0.1174	25625923	0.5643	0.3582
	Mimosa pudica	Fabales	119,676, n = 1,302	557202335	0.958	47583427	0.1107	0.0854	23791958	0.5239	0.5
	Mucuna pruriens	Fabales	30,046, n = 4,033	397042285	0.926	81882830	0.1904	0.2062	27332788	0.6019	0.3338
	Ochetophila trinervis	Rosales	115,526, n = 813	309116026	0.964	40598146	0.0944	0.1313	21146546	0.4657	0.5209
	Parasponia andersonii	Rosales	712,846, n = 194	475834238	0.969	41853005	0.0973	0.088	21031037	0.4631	0.5025
	Phaseolus coccineus	Fabales	7,980, n = 11,563	371085572	0.822	70373198	0.1637	0.1896	26215264	0.5773	0.3725
	Phaseolus vulgaris	Fabales	49,670,989, n = 5	537218636	0.957	71856984	0.1671	0.1338	26820657	0.5906	0.3733
	Purshia tridentata	Rosales	33,921, n = 1,432	175970657	0.953	33990780	0.079	0.1932	21093628	0.4645	0.6206
	Trifolium pratense	Fabales	22,682,783, n = 6	345990850	0.902	110671600	0.2574	0.3199	31570940	0.6952	0.2853
	Trifolium subterraneum	Fabales	287,605, n = 448	471834188	0.965	118204012	0.2749	0.2505	32307648	0.7114	0.2733
	Vigna angularis	Fabales	31,747,250, n = 7	467300602	0.961	71364909	0.166	0.1527	26995401	0.5944	0.3783
	Vigna radiata	Fabales	25,360,630, n = 6	463637892	0.952	70544276	0.1641	0.1522	26926528	0.5929	0.3817
	Vigna unguiculata	Fabales	41,684,185, n = 6	519435864	0.959	64507828	0.15	0.1242	23563602	0.5189	0.3653
Group	Organism name	Order	Assembly N50 (bp, N of scaffolds)	Genome size (bp)	Completeness (BUSCO)	Number of nucleotides in the pairwise-alignment	Coverage of reference %	Coverage of target genome	Number of nucleotides in the CDS pairwise-alignment	Coverage of reference (CDS) %	% of aligned nucleotides of the targed genome in CDS
Outgroup	Arabidopsis thaliana	Brassicales	23,459,830, n = 3	119667750	0.973	26049832	0.0606	0.2177	17637006	0.3884	0.677
	Citrus sinensis	Sapindales	22,711,823, n = 6	327829540	0.966	38145046	0.0887	0.1164	21285899	0.4687	0.558
	Eucalyptus grandis	Myrtales	57,472,304, n = 5	691346258	0.954	35115741	0.0817	0.0508	20846874	0.4591	0.5937
	Linum usitatissimum	Linales	20,483,506, n = 7	316167074	0.954	29247621	0.068	0.0925	19059992	0.4197	0.6517
	Manihot esculenta	Malpighiales	28,119,335, n = 10	582278977	0.944	41488009	0.0965	0.0713	21519956	0.4739	0.5187
	Populus trichocarpa	Malpighiales	19,465,461, n = 8	434134862	0.968	42361487	0.0985	0.0976	21793313	0.4799	0.5145
	Ricinus communis	Malpighiales	496,528, n = 167	350621860	0.956	39714344	0.0924	0.1133	20647166	0.4547	0.5199
	Theobroma cacao	Malvales	36,364,294, n = 5	324879930	0.955	38171813	0.0888	0.1175	21126983	0.4652	0.5535
	Vitis vinifera	Vitales	23,006,712, n = 9	486198630	0.935	41133245	0.0957	0.0846	21340382	0.4699	0.5188
