## Supplemental File S4 for "Functional and comparative genomics reveals conserved noncoding sequences in the nitrogen-fixing clade"

### Sheet: TFBM within sig. CNS
TF (Gene ID v5)	Acronym (v5)	TF (Gene ID v4 as in PlantRegMap)	Family (as in PlantRegMap)	CNS' name	Correlated gene	start (within CNS)	stop (within CNS)	strand	score	p-value	q-value	matched sequence
MtrunA17Chr1g0152011	MtMYB065	Medtr1g017140	MYB	all_Nfix.61949(-)	MtrunA17Chr4g0031431 - MtPUB2	35	47	+	1.16456	6.1e-05	0.0436	TGCAGGAAGGTGA
MtrunA17Chr1g0155751		Medtr1g023170	ERF	all_Nfix.76812(+)	MtrunA17Chr5g0415221 - MtCLE1	110	124	-	10.3175	3.01e-05	0.0214	CCAGTTTCACCACCT
MtrunA17Chr1g0167821		Medtr1g043430	bHLH	all_Nfix.113787(-)	MtrunA17Chr8g0392301 - MtCRE1	13	22	+	4.78333	7.05e-05	0.0278	AGCACGTTCA
MtrunA17Chr1g0169431		Medtr1g046680	GATA	all_Nfix.76812(+)	MtrunA17Chr5g0415221 - MtCLE1	40	54	+	10.2794	5.59e-05	0.0198	GTGTTGGGGAACATG
MtrunA17Chr1g0169431		Medtr1g046680	GATA	all_Nfix.76812(+)	MtrunA17Chr5g0415221 - MtCLE1	106	120	+	11.2647	3.37e-05	0.0198	GTGAAGGTGGTGAAA
MtrunA17Chr1g0170531		Medtr1g048610	ERF	all_Nfix.76812(+)	MtrunA17Chr5g0415221 - MtCLE1	108	126	-	7.71429	3.75e-05	0.0235	TGCCAGTTTCACCACCTTC
MtrunA17Chr1g0197351		Medtr1g090720	NAC	all_Nfix.76809(+)	MtrunA17Chr5g0415221 - MtCLE1	8	27	+	10.7123	3.34e-05	0.0208	TTTTCTTGCACTTCAATCAT
MtrunA17Chr1g0201021		Medtr1g097300	NAC	all_Nfix.76809(+)	MtrunA17Chr5g0415221 - MtCLE1	6	24	+	11.6349	1.11e-05	0.00719	TGTTTTCTTGCACTTCAAT
MtrunA17Chr1g0203081	MtNLP4	Medtr1g100970	Nin-like	all_Nfix.10661(+)	MtrunA17Chr1g0186741 - MtERF1	32	46	-	10.9365	9.03e-05	0.0614	GCATGCCCCTTTGAA
MtrunA17Chr2g0283181		Medtr2g015050	ERF	all_Nfix.76812(+)	MtrunA17Chr5g0415221 - MtCLE1	109	125	+	5.52381	4.84e-05	0.0325	AAGGTGGTGAAACTGGC
MtrunA17Chr2g0316971		Medtr2g078700	NAC	all_Nfix.76809(+)	MtrunA17Chr5g0415221 - MtCLE1	6	24	-	9.12698	7.83e-05	0.0505	ATTGAAGTGCAAGAAAACA
MtrunA17Chr2g0318101		Medtr2g080010	NAC	all_Nfix.76809(+)	MtrunA17Chr5g0415221 - MtCLE1	8	24	-	9.15873	2.97e-05	0.0203	ATTGAAGTGCAAGAAAA
MtrunA17Chr2g0321741; MtrunA17Chr2g0321751		Medtr2g086880	NAC	all_Nfix.76812(+)	MtrunA17Chr5g0415221 - MtCLE1	4	22	-	10.873	5.35e-05	0.0326	TTTACTTTTACTTTAGGAA
MtrunA17Chr2g0324891		Medtr2g090675	G2-like	all_Nfix.76812(+)	MtrunA17Chr5g0415221 - MtCLE1	94	103	-	11.3448	5.29e-05	0.0429	AAGAATCTAG
MtrunA17Chr3g0099871		Medtr3g053690	ERF	all_Nfix.76812(+)	MtrunA17Chr5g0415221 - MtCLE1	107	127	-	9.66667	3.55e-05	0.0209	ATGCCAGTTTCACCACCTTCA
MtrunA17Chr3g0114761		Medtr3g072610	ERF	all_Nfix.76812(+)	MtrunA17Chr5g0415221 - MtCLE1	111	130	-	6.09524	7.48e-05	0.0438	AAAATGCCAGTTTCACCACC
MtrunA17Chr3g0126321		Medtr3g090760	ERF	all_Nfix.61949(-)	MtrunA17Chr4g0031431 - MtPUB2	46	66	+	6.83824	3.8e-05	0.0222	GATCTTCCACCTTTTCTTCCG
MtrunA17Chr3g0137174	MtEFD2	Medtr3g106290	ERF	all_Nfix.76812(+)	MtrunA17Chr5g0415221 - MtCLE1	101	119	+	7.50794	6.65e-05	0.021	CTTTTGTGAAGGTGGTGAA
MtrunA17Chr3g0137174	MtEFD2	Medtr3g106290	ERF	all_Nfix.61949(-)	MtrunA17Chr4g0031431 - MtPUB2	48	66	-	10.8571	1.65e-05	0.0104	CGGAAGAAAAGGTGGAAGA
MtrunA17Chr3g0144271		Medtr3g116070	NAC	all_Nfix.76809(+)	MtrunA17Chr5g0415221 - MtCLE1	8	25	-	9.375	6.96e-05	0.0461	GATTGAAGTGCAAGAAAA
MtrunA17Chr4g0032401	MtMYB123	Medtr4g065017	MYB	all_Nfix.76812(+)	MtrunA17Chr5g0415221 - MtCLE1	108	118	+	12.3175	2.77e-05	0.0206	GAAGGTGGTGA
MtrunA17Chr4g0054791		Medtr4g098630	NAC	all_Nfix.76809(+)	MtrunA17Chr5g0415221 - MtCLE1	12	26	-	11.4286	4.84e-05	0.0348	TGATTGAAGTGCAAG
MtrunA17Chr4g0056541	MtVND4	Medtr4g101680	NAC	all_Nfix.76809(+)	MtrunA17Chr5g0415221 - MtCLE1	12	26	+	10.8281	7.11e-05	0.0512	CTTGCACTTCAATCA
MtrunA17Chr4g0058651		Medtr4g105170	LBD	all_Nfix.61949(-)	MtrunA17Chr4g0031431 - MtPUB2	48	68	+	8.9375	2.68e-05	0.0158	TCTTCCACCTTTTCTTCCGAA
MtrunA17Chr4g0074161		Medtr4g131160	bHLH	all_Nfix.113787(-)	MtrunA17Chr8g0392301 - MtCRE1	13	22	+	10.4468	9.67e-05	0.0378	AGCACGTTCA
MtrunA17Chr5g0396191		Medtr5g008590	ERF	all_Nfix.76812(+)	MtrunA17Chr5g0415221 - MtCLE1	107	126	-	10.2188	3.34e-05	0.0203	TGCCAGTTTCACCACCTTCA
MtrunA17Chr5g0396301		Medtr5g008790	ERF	all_Nfix.76812(+)	MtrunA17Chr5g0415221 - MtCLE1	105	119	+	9.71429	3.91e-05	0.0276	TGTGAAGGTGGTGAA
MtrunA17Chr5g0405351	MtWUS;MtWOX1b	Medtr5g021930	WOX	all_Nfix.76812(+)	MtrunA17Chr5g0415221 - MtCLE1	141	151	+	11.9367	4.34e-05	0.034	CCATTCAAACA
MtrunA17Chr5g0411341	MtbHLH2;MtMYC2	Medtr5g030430	bHLH	all_Nfix.113787(-)	MtrunA17Chr8g0392301 - MtCRE1	14	21	+	12.2911	2.95e-05	0.0124	GCACGTTC
MtrunA17Chr5g0437671		Medtr5g083340	ERF	all_Nfix.76812(+)	MtrunA17Chr5g0415221 - MtCLE1	99	119	+	7.79412	4.37e-05	0.0257	TTCTTTTGTGAAGGTGGTGAA
MtrunA17Chr6g0481091		Medtr6g477900	NAC	all_Nfix.76809(+)	MtrunA17Chr5g0415221 - MtCLE1	10	26	-	10.7302	4.77e-05	0.0316	TGATTGAAGTGCAAGAA
MtrunA17Chr7g0214071		Medtr7g005280	NAC	all_Nfix.76809(+)	MtrunA17Chr5g0415221 - MtCLE1	9	27	+	9.51562	7.37e-05	0.0477	TTTCTTGCACTTCAATCAT
MtrunA17Chr7g0237841	MtABI3	Medtr7g059330	B3	all_Nfix.10661(+)	MtrunA17Chr1g0186741 - MtERF1	40	48	-	11.1207	6.37e-05	0.0255	ATGCATGCC
MtrunA17Chr7g0237841	MtABI3	Medtr7g059330	B3	all_Nfix.10661(+)	MtrunA17Chr1g0186741 - MtERF1	39	47	+	12.7155	2.47e-05	0.0198	GGGCATGCA
MtrunA17Chr7g0253011		Medtr7g085260	NAC	all_Nfix.76809(+)	MtrunA17Chr5g0415221 - MtCLE1	9	27	-	7.66667	8.41e-05	0.0545	ATGATTGAAGTGCAAGAAA
MtrunA17Chr7g0260841		Medtr7g096350	bHLH	all_Nfix.113787(-)	MtrunA17Chr8g0392301 - MtCRE1	14	21	+	11.5603	5.33e-05	0.022	GCACGTTC
MtrunA17Chr8g0341671		Medtr8g015840	Dof	all_Nfix.61949(-)	MtrunA17Chr4g0031431 - MtPUB2	46	66	-	11.3016	6.8e-05	0.0379	CGGAAGAAAAGGTGGAAGATC
MtrunA17Chr8g0346761		Medtr8g027495	bHLH	all_Nfix.113787(-)	MtrunA17Chr8g0392301 - MtCRE1	14	21	-	12.2353	3.01e-05	0.025	GAACGTGC
MtrunA17Chr8g0353981	MtAS2	Medtr8g040900	LBD	all_Nfix.61949(-)	MtrunA17Chr4g0031431 - MtPUB2	46	66	+	7.20635	7.68e-05	0.0449	GATCTTCCACCTTTTCTTCCG
MtrunA17Chr8g0381741		Medtr8g089895	HD-ZIP	all_Nfix.113786(-)	MtrunA17Chr8g0392301 - MtCRE1	4	14	+	11.5075	3.66e-05	0.029	TAATCATGCTC
MtrunA17Chr8g0390351		Medtr8g103320	CPP	all_Nfix.76812(+)	MtrunA17Chr5g0415221 - MtCLE1	142	151	-	11.3608	9.56e-05	0.0762	TGTTTGAATG
